# GENA-LM: A Family of Open-Source Foundational DNA Language Models for Long Sequences

**DOI:** 10.1101/2023.06.12.544594

**Authors:** Veniamin Fishman, Yuri Kuratov, Aleksei Shmelev, Maxim Petrov, Dmitry Penzar, Denis Shepelin, Nikolay Chekanov, Olga Kardymon, Mikhail Burtsev

## Abstract

Recent advancements in genomics, propelled by artificial intelligence, have unlocked unprecedented capabilities in interpreting genomic sequences, mitigating the need for exhaustive experimental analysis of complex, intertwined molecular processes inherent in DNA function. A significant challenge, however, resides in accurately decoding genomic sequences, which inherently involves comprehending rich contextual information dispersed across thousands of nucleotides. To address this need, we introduce GENA-LM, a suite of transformer-based foundational DNA language models capable of handling input lengths up to 36,000 base pairs. Notably, integrating the newly-developed Recurrent Memory mechanism allows these models to process even larger DNA segments. We provide pre-trained versions of GENA-LM, including multispecies and taxon-specific models, demonstrating their capability for fine-tuning and addressing a spectrum of complex biological tasks with modest computational demands. While language models have already achieved significant breakthroughs in protein biology, GENA-LM showcases a similarly promising potential for reshaping the landscape of genomics and multi-omics data analysis. All models are publicly available on GitHub https://github.com/AIRI-Institute/GENA_LM and HuggingFace https://huggingface.co/AIRI-Institute. In addition, we provide a web-service https://dnalm.airi.net/ allowing user-friendly DNA annotation with GENA-LM models.
