## Supplementary Table 5 for "GENA-LM: A Family of Open-Source Foundational DNA Language Models for Long Sequences"

### Sheet: Worksheet
Trained in this study	Public name	Layers/Heads/Hiddens	Number of parameters	Architechture	Positional information	Pre-LN	Pre-training SeqLen (tokens)	Pre-training task	Vocabulary size	Tokenizer type	Training dataset	Learning rate	Warm-up steps	Optimizer	LR Scheduler	init from	Public link
no	DNABERT	12/12/768	-	BERT - Full Attention	BERT absolute position embeddings	FALSE	512	-	-	kmer	GRCh38.p13	-	-	-	-	-	https://academic.oup.com/bioinformatics/article/37/15/2112/6128680 , trained by authors
yes	gena-lm-bert-base	12/12/768	110M	BERT - Full Attention	BERT absolute position embeddings	TRUE, w/o the last layer norm	512	MLM+NSP	32000	BPE	T2T, spit v1	0.0001	10000	AdamW	constant	-	https://huggingface.co/AIRI-Institute/gena-lm-bert-base
yes	gena-lm-bigbird-base-sparse	12/12/768	110M	BigBird - Sparse Attention (DeepSpeed)	RoPE position embeddings	TRUE, w/o the last layer norm	4096	MLM+NSP	32000	BPE	T2T, spit v1	0.0001	10000	FusedAdamW	constant	-	https://huggingface.co/AIRI-Institute/gena-lm-bigbird-base-sparse
yes	gena-lm-bert-base-t2t	12/12/768	110M	BERT - Full Attention	BERT absolute position embeddings	TRUE, w/o the last layer norm	512	MLM	32000	BPE	T2T, augment. 1000G SNPs	0.0001	10000	FusedAdamW	constant	-	https://huggingface.co/AIRI-Institute/gena-lm-bert-base-t2t
yes	gena-lm-bert-base-t2t-multi	12/12/768	110M	BERT - Full Attention	BERT absolute position embeddings	TRUE, w/o the last layer norm	512	MLM	32000	BPE	T2T, augment. 1000G SNPs, Multispieces	0.0001	0	FusedAdamW	constant	gena-lm-bert-base-t2t	https://huggingface.co/AIRI-Institute/gena-lm-bert-base-t2t-multi
yes	gena-lm-bert-base-(yeast/fly/athaliana)	12/12/768	110M	BERT - Full Attention	BERT absolute position embeddings	TRUE	512	MLM	32000	BPE	yeast/drosophila/arabidopsis	0.0001	10000	FusedAdamW	constant	-	https://huggingface.co/AIRI-Institute/gena-lm-bert-base-fly https://huggingface.co/AIRI-Institute/gena-lm-bert-base-yeast https://huggingface.co/AIRI-Institute/gena-lm-bert-base-athaliana
yes	gena-lm-bigbird-base-sparse-t2t	12/12/768	110M	BigBird - Sparse Attention (DeepSpeed)	RoPE position embeddings	TRUE	4096	MLM	32000	BPE	T2T, augment. 1000G SNPs	0.0001	10000	FusedAdamW	linear	-	https://huggingface.co/AIRI-Institute/gena-lm-bigbird-base-sparse-t2t
yes	gena-lm-bigbird-base-t2t	12/12/768	110M	BigBird - Sparse Attention (HuggingFace)	BERT absolute position embeddings	FALSE	4096	MLM	32000	BPE	T2T, augment. 1000G SNPs	0.0001	10000	FusedAdamW	linear	-	https://huggingface.co/AIRI-Institute/gena-lm-bigbird-base-t2t
yes	gena-lm-bert-large-t2t	24/16/1024	336M	BERT-large - Full Attention	BERT absolute position embeddings	TRUE	512	MLM	32000	BPE	T2T, augment. 1000G SNPs	0.0001	10000	FusedAdamW	constant	-	https://huggingface.co/AIRI-Institute/gena-lm-bert-large-t2t
yes	gena-lm-bert-base-lastln-t2t	12/12/768	110M	BERT - Full Attention	BERT absolute position embeddings	TRUE	512	MLM	32000	BPE	T2T, augment. 1000G SNPs	0.0001	0	FusedAdamW	linear	-	https://huggingface.co/AIRI-Institute/gena-lm-bert-base-lastln-t2t
