## Supplementary Table 6 for "GENA-LM: A Family of Open-Source Foundational DNA Language Models for Long Sequences"

Species	Antibody	Link	SRA replicas	Tissue	genome_acc
Homo sapiens	H3K27ac	https://www.ncbi.nlm.nih.gov/geo/query/acc.cgi?acc=GSE116825	SRR7501053	brain	GCF_009914755.1
Homo sapiens	H3K27ac	https://www.ncbi.nlm.nih.gov/geo/query/acc.cgi?acc=GSE116825	SRR8739589	brain	GCF_009914755.1
Homo sapiens	H3K27ac	https://www.ncbi.nlm.nih.gov/geo/query/acc.cgi?acc=GSE116825	SRR8739592	brain	GCF_009914755.1
Homo sapiens	H3K27ac	https://www.ncbi.nlm.nih.gov/geo/query/acc.cgi?acc=GSE205424	SRR19537118	muscle	GCF_009914755.1
Homo sapiens	H3K27ac	https://www.ncbi.nlm.nih.gov/geo/query/acc.cgi?acc=GSE205424	SRR19537119	muscle	GCF_009914755.1
Homo sapiens	H3K27ac	https://www.ncbi.nlm.nih.gov/geo/query/acc.cgi?acc=GSE205424	SRR19537120	muscle	GCF_009914755.1
Homo sapiens	H3K27ac	https://www.ncbi.nlm.nih.gov/geo/query/acc.cgi?acc=GSE205424	SRR19537121	muscle	GCF_009914755.1
Homo sapiens	H3K27ac	https://www.ncbi.nlm.nih.gov/geo/query/acc.cgi?acc=GSE137982	SRR10182243	blood stem cells	GCF_009914755.1
Homo sapiens	H3K27ac	https://www.ncbi.nlm.nih.gov/geo/query/acc.cgi?acc=GSE137982	SRR10182244	blood stem cells	GCF_009914755.1
Homo sapiens	H3K27ac	https://www.ncbi.nlm.nih.gov/geo/query/acc.cgi?acc=GSE137982	SRR10182245	blood stem cells	GCF_009914755.1
Mus musculus	H3K27ac	https://www.ncbi.nlm.nih.gov/geo/query/acc.cgi?acc=GSE225372	SRR23640061-SRR23640062	brain	GCF_000001635.27
Mus musculus	H3K27ac	https://www.ncbi.nlm.nih.gov/geo/query/acc.cgi?acc=GSE225372	SRR23640065-SRR23640066	brain	GCF_000001635.27
Mus musculus	H3K27ac	https://www.ncbi.nlm.nih.gov/geo/query/acc.cgi?acc=GSE225372	SRR23640069-SRR23640070	brain	GCF_000001635.27
Mus musculus	H3K27ac	https://www.ncbi.nlm.nih.gov/geo/query/acc.cgi?acc=GSE225372	SRR23640073-SRR23640074	brain	GCF_000001635.27
Gallus gallus	H3K27ac	https://www.ncbi.nlm.nih.gov/geo/query/acc.cgi?acc=GSE194418	SRR17750135	brain	GCF_016699485.2
Astyanax mexicanus	H3K27ac	https://www.ncbi.nlm.nih.gov/geo/query/acc.cgi?acc=GSE153049	SRX8602248	liver	GCF_023375975.1
Astyanax mexicanus	H3K27ac	https://www.ncbi.nlm.nih.gov/geo/query/acc.cgi?acc=GSE153049	SRX8602247	liver	GCF_023375975.1
Astyanax mexicanus	H3K27ac	https://www.ncbi.nlm.nih.gov/geo/query/acc.cgi?acc=GSE153049	SRX8602244	liver	GCF_023375975.1
Astyanax mexicanus	H3K27ac	https://www.ncbi.nlm.nih.gov/geo/query/acc.cgi?acc=GSE153049	SRX8602242	liver	GCF_023375975.1
Astyanax mexicanus	H3K27ac	https://www.ncbi.nlm.nih.gov/geo/query/acc.cgi?acc=GSE153049	SRX8602238	liver	GCF_023375975.1
Astyanax mexicanus	H3K27ac	https://www.ncbi.nlm.nih.gov/geo/query/acc.cgi?acc=GSE153049	SRX8602237	liver	GCF_023375975.1
Astyanax mexicanus	H3K27ac	https://www.ncbi.nlm.nih.gov/geo/query/acc.cgi?acc=GSE153049	SRX8602234	liver	GCF_023375975.1
Danio rerio	H3K27ac	https://www.ncbi.nlm.nih.gov/geo/query/acc.cgi?acc=GSE134055	SRR9662037	brain	GCF_000002035.6
Danio rerio	H3K27ac	https://www.ncbi.nlm.nih.gov/geo/query/acc.cgi?acc=GSE134055	SRR9662038	brain	GCF_000002035.6
Drosophila melanogaster	H3K27ac	https://www.ncbi.nlm.nih.gov/geo/query/acc.cgi?acc=GSE95781	SRR5319052	brain	GCF_000001215.4
Drosophila melanogaster	H3K27ac	https://www.ncbi.nlm.nih.gov/geo/query/acc.cgi?acc=GSE95781	SRR5319053	brain	GCF_000001215.4
Drosophila melanogaster	H3K27ac	https://www.ncbi.nlm.nih.gov/geo/query/acc.cgi?acc=GSE222193	SRX18940751	eye discs	GCF_000001215.4
Drosophila melanogaster	H3K27ac	https://www.ncbi.nlm.nih.gov/geo/query/acc.cgi?acc=GSE222193	SRX18940750	eye discs	GCF_000001215.4
Apis mellifera	H3K27ac	https://www.ncbi.nlm.nih.gov/geo/query/acc.cgi?acc=GSE113131	SRR7001001-SRR7001002-SRR7001003	brain	GCF_003254395.2
Apis mellifera	H3K27ac	https://www.ncbi.nlm.nih.gov/geo/query/acc.cgi?acc=GSE113131	SRR7001007-SRR7001008-SRR7001009	brain	GCF_003254395.2
Aedes aegypti	H3K27ac	https://www.ncbi.nlm.nih.gov/geo/query/acc.cgi?acc=GSE210270	SRX16758423	embryonic-derived cell line	GCF_002204515.2
Aedes aegypti	H3K27ac	https://www.ncbi.nlm.nih.gov/geo/query/acc.cgi?acc=GSE210270	SRX16758424	embryonic-derived cell line	GCF_002204515.2
Caenorhabditis elegans	H3K27ac	https://www.ncbi.nlm.nih.gov/geo/query/acc.cgi?acc=GSE168925	SRX10342590	early embryo	GCF_000002985.6
Caenorhabditis elegans	H3K27ac	https://www.ncbi.nlm.nih.gov/geo/query/acc.cgi?acc=GSE168925	SRX10342591	early embryo	GCF_000002985.6
Caenorhabditis elegans	H3K27ac	https://www.ncbi.nlm.nih.gov/geo/query/acc.cgi?acc=GSE168925	SRX10342592	early embryo	GCF_000002985.6
Caenorhabditis elegans	H3K27ac	https://www.ncbi.nlm.nih.gov/geo/query/acc.cgi?acc=GSE140863	SRX7202519	embryo	GCF_000002985.6
Caenorhabditis elegans	H3K27ac	https://www.ncbi.nlm.nih.gov/geo/query/acc.cgi?acc=GSE140863	SRX7202520	embryo	GCF_000002985.6
Caenorhabditis elegans	H3K27ac	https://www.ncbi.nlm.nih.gov/geo/query/acc.cgi?acc=GSE140863	SRX7202522	embryo	GCF_000002985.6
Caenorhabditis elegans	H3K27ac	https://www.ncbi.nlm.nih.gov/geo/query/acc.cgi?acc=GSE167379	SRX10171471	adults	GCF_000002985.6
Caenorhabditis elegans	H3K27ac	https://www.ncbi.nlm.nih.gov/geo/query/acc.cgi?acc=GSE167379	SRX10171472	adults	GCF_000002985.6
Caenorhabditis elegans	H3K27ac	https://www.ncbi.nlm.nih.gov/geo/query/acc.cgi?acc=GSE167379	SRX10171473	adults	GCF_000002985.6
Caenorhabditis elegans	H3K27ac	https://www.ncbi.nlm.nih.gov/geo/query/acc.cgi?acc=GSE167168	SRR13757776	muscle	GCF_000002985.6
Hydra vulgaris	H3K27ac	https://www.ncbi.nlm.nih.gov/geo/query/acc.cgi?acc=GSE127278	SRX5442282	head	GCF_022113875.1
Hydra vulgaris	H3K27ac	https://www.ncbi.nlm.nih.gov/geo/query/acc.cgi?acc=GSE127278	SRX5442280	head	GCF_022113875.1
Hydra vulgaris	H3K27ac	https://www.ncbi.nlm.nih.gov/geo/query/acc.cgi?acc=GSE127278	SRX5442284	whole animal	GCF_022113875.1
Hydra vulgaris	H3K27ac	https://www.ncbi.nlm.nih.gov/geo/query/acc.cgi?acc=GSE127278	SRX5442283	whole animal	GCF_022113875.1
Oikopleura dioica	H3K27ac	https://www.ncbi.nlm.nih.gov/geo/query/acc.cgi?acc=GSE172470	SRX10647356	tailbud	GCA_907165135.1
Oikopleura dioica	H3K27ac	https://www.ncbi.nlm.nih.gov/geo/query/acc.cgi?acc=GSE172470	SRX10647355	tailbud	GCA_907165135.1
Homo sapiens	CTCF	https://www.ncbi.nlm.nih.gov/geo/query/acc.cgi?acc=GSE228116	SRR23951531	neurons	GCF_009914755.1
Homo sapiens	CTCF	https://www.ncbi.nlm.nih.gov/geo/query/acc.cgi?acc=GSE228116	SRR23951532	neurons	GCF_009914755.1
Homo sapiens	CTCF	https://www.ncbi.nlm.nih.gov/geo/query/acc.cgi?acc=GSE244925	SRR26329066	blood stem cells	GCF_009914755.1
Homo sapiens	CTCF	https://www.ncbi.nlm.nih.gov/geo/query/acc.cgi?acc=GSE244925	SRR26329065	blood stem cells	GCF_009914755.1
Homo sapiens	CTCF	https://www.ncbi.nlm.nih.gov/geo/query/acc.cgi?acc=GSE244925	SRR26329064	blood stem cells	GCF_009914755.1
Homo sapiens	CTCF	https://www.ncbi.nlm.nih.gov/geo/query/acc.cgi?acc=GSE29611	SRR227655-SRR227656	muscle	GCF_009914755.1
Mus musculus	CTCF	https://www.ncbi.nlm.nih.gov/geo/query/acc.cgi?acc=GSE99363	SRR5617728	brain	GCF_000001635.27
Mus musculus	CTCF	https://www.ncbi.nlm.nih.gov/geo/query/acc.cgi?acc=GSE99363	SRR5617721	brain	GCF_000001635.27
Mus musculus	CTCF	https://www.ncbi.nlm.nih.gov/geo/query/acc.cgi?acc=GSE99363	SRR5617723	brain	GCF_000001635.27
Mus musculus	CTCF	https://www.ncbi.nlm.nih.gov/geo/query/acc.cgi?acc=GSE99363	SRR5617726	brain	GCF_000001635.27
Gallus gallus	CTCF	https://www.ncbi.nlm.nih.gov/geo/query/acc.cgi?acc=GSE158416	SRR12697213	brain	GCF_016699485.2
Gallus gallus	CTCF	https://www.ncbi.nlm.nih.gov/geo/query/acc.cgi?acc=GSE158416	SRR12697214	brain	GCF_016699485.2
Danio rerio	CTCF	https://www.ncbi.nlm.nih.gov/geo/query/acc.cgi?acc=GSE156096	SRR12435909	embryo	GCF_000002035.6
Danio rerio	CTCF	https://www.ncbi.nlm.nih.gov/geo/query/acc.cgi?acc=GSE156096	SRR14670351	embryo	GCF_000002035.6
Drosophila melanogaster	CTCF	https://www.ncbi.nlm.nih.gov/geo/query/acc.cgi?acc=GSE146749	SRR11283121	nervous system	GCF_000001215.4
Drosophila melanogaster	CTCF	https://www.ncbi.nlm.nih.gov/geo/query/acc.cgi?acc=GSE146749	SRR13228529	nervous system	GCF_000001215.4
Drosophila melanogaster	CTCF	https://www.ncbi.nlm.nih.gov/geo/query/acc.cgi?acc=GSE146749	SRR13228530	nervous system	GCF_000001215.4
XenopusT tropicalis	CTCF		SRX7810950	embryo	GCF_000004195.4
XenopusT tropicalis	CTCF		SRX7810951	embryo	GCF_000004195.4
XenopusT tropicalis	CTCF		SRX7810953	embryo	GCF_000004195.4
XenopusT tropicalis	CTCF		SRX7810955	liver	GCF_000004195.4
XenopusT tropicalis	CTCF		SRX7810956	liver	GCF_000004195.4
XenopusT tropicalis	CTCF		SRX7810959	brain	GCF_000004195.4
XenopusT tropicalis	CTCF		SRX7810960	brain	GCF_000004195.4
XenopusT tropicalis	CTCF		SRX7810964	embryo	GCF_000004195.4
Drosophila melanogaster	CTCF	https://www.ncbi.nlm.nih.gov/geo/query/acc.cgi?acc=GSE237742	SRX21078824	whole body	GCF_000001215.4
Drosophila melanogaster	CTCF	https://www.ncbi.nlm.nih.gov/geo/query/acc.cgi?acc=GSE237742	SRX21078825	whole body	GCF_000001215.4
Oikopleura dioica	CTCF	https://www.ncbi.nlm.nih.gov/geo/query/acc.cgi?acc=GSE172470	SRX10647380	tailbud	GCA_907165135.1
Oikopleura dioica	CTCF	https://www.ncbi.nlm.nih.gov/geo/query/acc.cgi?acc=GSE172470	SRX10647379	tailbud	GCA_907165135.1
Oikopleura dioica	CTCF	https://www.ncbi.nlm.nih.gov/geo/query/acc.cgi?acc=GSE172470	SRX10647378	tailbud	GCA_907165135.1
Oikopleura dioica	CTCF	https://www.ncbi.nlm.nih.gov/geo/query/acc.cgi?acc=GSE172470	SRX10647377	tailbud	GCA_907165135.1
